# Evolutionary divergence V-ATPase function in macropinocytic cup remodeling

**DOI:** 10.64898/2026.08.10.743417

**Authors:** Bhagyashree Chordiya, Navyaka Padavala, Amisha Sharma, Kadambini Pradhan, Kuldeep Verma

## Abstract

Macropinocytosis is an evolutionarily conserved process from unicellular eukaryotes to mammals. This process relies on actin-rich protrusions beneath the plasma membrane to form a macropinocytic cup. Traditionally, V ATPase has been best studied for its role in late endosomal acidification. However, the specific roles of V-ATPase interaction with cytoskeletal machinery and its crosstalk with lipids in the formation of macropinocytic cups have not been investigated. Here, we uncover an unprecedented role of V-ATPase in shaping the macropinocytic cup in the pathogenic amoeba *Entamoeba histolytica*. Our results showed that the *Entamoeba* V-ATPase complex is associated with F-actin at macropinocytic cups. Moreover, we found that the V-ATPase complex is dynamically recruited to the macropinocytic cup and dissociates from the macropinosome. We further demonstrated that the V-ATPase V1B subunit directly binds to actin and uniquely promotes actin polymerization. The pH biosensor phosphatidic acid, revealed abundant V-ATPase complex and cytoskeleton associated proteins in its interactome. Surprisingly, the V1B subunit showed reproducible binding to phosphatidic acid and this interaction modulates actin polymerization. Collectively, our work highlights the novel role of V-ATPase in directly driving actin polymerization, in conjunction with phosphatidic acid, to shape the macropinocytic cup.
