## Supplementary material for "Evolutionary divergence V-ATPase function in macropinocytic cup remodeling": Table S1.xlsx

### Sheet: Percent Identity
	Table S1: Evolutionary comparative analysis of V-ATPase subunit protein sequences (percent identity) in different organisms
		V1A (EHI_043010)	V1B (EHI_189850)	V1C (EHI_092600)	V1D (EHI_056390)	V1E (EHI_182550)	V1F (EHI_007940)	V1G (EHI_086230)	V1H (EHI_068750)	Voa (EHI_074020)	Voc (EHI_059840)	Voc' (EHI_059840)	Voc" (EHI_029370)	Vod (EHI_106350)
	Entamoeba histolytica	1	1	1	1	1	1	1	1	1	1	1	1	1
	Homo sapiens	0.6705	0.7903	0.3595	0.5137	0.3136	0.4571	0.2772	0.3019	0.3239	0.5705	0.3141	0.5	0.5275
	Arabidopsis thaliana	0.6442	0.7974	0.2895	0.5019	0.3556	0.4569	0.2816	0.2662	0.3497	0.5461	0.5461	0.4852	0.474
	Saccharomyces cerevisiae	0.5574	0.7562	0.2832	0.4535	0.3014	0.4364	0.3148	0.2551	0.3139	0.525	0.4902	0.4257	0.4269
	Plasmodium falciparum	0.601	0.7333	0.2494	0.3831	0.2949	0.4732	0.2424	0.3004	0.3443	0.5274	NA	0.4068	NA
	Dictyostelium discoideum	0.665	0.7878	0.3128	0.5296	0.32	0.521	0.3125	0.234	0.3441	0.5723	0.5723	0.3243	0.5447
	Drosophila melanogaster	0.6716	0.7833	0.3132	0.4921	0.2944	0.4095	0.2857	0.312	0.3251	0.5629	0.3168	0.3007	0.5072
	Caenorhabditis elegans	0.6572	0.7789	0.3081	0.504	0.2986	0.4123	0.3559	0.2481	0.3153	0.5	0.6242	0.5091	0.487
	Xenopus laevis	0.6656	0.7787	0.3431	0.4941	0.3364	0.4286	0.2816	0.2943	0.3325	0.5592	NA	0.5031	0.4799
