## Supplementary material for "Evolutionary divergence V-ATPase function in macropinocytic cup remodeling": Table_S4.xlsx

### Sheet: Sheet1
Table S4 Classification of cellular processes associated with proteins detected in phosphatidic acid pulldown assays.
Class	Description	Enrichment	p-value	Count
UP_KW_BP	Endocytosis	7.59	0.0532	3
UP_KW_BP	Transport	1.3	0.0766	27
GOTERM_BP_DIRECT	Intracellular protein transport	2.46	7.64e-05	24
GOTERM_BP_DIRECT	Barbed-end actin filament capping	9.44	0.000209	6
GOTERM_BP_DIRECT	Clathrin-dependent endocytosis	7.42	0.000786	6
GOTERM_BP_DIRECT	Actin filament polymerization	6.66	0.00505	5
GOTERM_BP_DIRECT	Arp2/3 complex-mediated actin nucleation	6.18	0.00675	5
GOTERM_BP_DIRECT	Actin cytoskeleton organization	3.71	0.02	6
GOTERM_BP_DIRECT	Regulation of actin cytoskeleton organization	3.58	0.023	6
GOTERM_BP_DIRECT	Actin polymerization or depolymerization	8.66	0.0424	3
GOTERM_BP_DIRECT	Vesicle organization	7.42	0.0571	3
GOTERM_BP_DIRECT	Actin filament severing	7.42	0.0571	3
GOTERM_BP_DIRECT	Establishment or maintenance of cell polarity	3.33	0.0588	5
GOTERM_BP_DIRECT	Cortical cytoskeleton organization	3.33	0.0588	5
GOTERM_BP_DIRECT	Actin filament organization	2.47	0.0598	7
GOTERM_BP_DIRECT	Regulation of cell shape	3.21	0.0661	5
GOTERM_BP_DIRECT	COPII-coated vesicle cargo loading	6.49	0.0733	3
